# A critical role of AREG for bleomycin-induced skin fibrosis

**DOI:** 10.1101/2021.01.20.427509

**Authors:** Mary Yinghua Zhang, Shuyi Fang, Hongyu Gao, Xiaoli Zhang, Dongsheng Gu, Yunlong Liu, Jun Wan, Jingwu Xie

## Abstract

We report our discovery of an important player in the development of skin fibrosis, a hallmark of scleroderma. Scleroderma is a fibrotic disease, affecting 70,000 to 150,000 Americans. Fibrosis is a pathological wound healing process that produces an excessive extracellular matrix to interfere with normal organ function. Fibrosis contributes to nearly half of human mortality. Scleroderma has heterogeneous phenotypes, unpredictable outcomes, no validated biomarkers, and no effective treatment. Thus, strategies to slow down scleroderma progression represent an urgent medical need. While a pathological wound healing process like fibrosis leaves scars and weakens organ function, oral mucosa wound healing is a scarless process. After re-analyses of gene expression datasets from oral mucosa wound healing and skin fibrosis, we discovered that several pathways constitutively activated in skin fibrosis are transiently induced during oral mucosa wound healing process, particularly the amphiregulin (*Areg*) gene. *Areg* expression is upregulated ~10 folds 24hrs after oral mucosa wound but reduced to the basal level 3 days later. During bleomycin-induced skin fibrosis, a commonly used mouse model for skin fibrosis, *Areg* is up-regulated throughout the fibrogenesis and is associated with elevated cell proliferation in the dermis. To demonstrate the role of Areg for skin fibrosis, we used mice with *Areg* knockout, and found that *Areg* deficiency essentially prevents bleomycin-induced skin fibrosis. We further determined that bleomycin-induced cell proliferation in the dermis was not observed in the *Areg* null mice. Furthermore, we found that inhibiting MEK, a downstream signaling effector of Areg, by selumetinib also effectively blocked bleomycin-based skin fibrosis model. Based on these results, we concluded that the Areg-EGFR-MEK signaling axis is critical for skin fibrosis development. Blocking this signaling axis may be effective in treating scleroderma.
