## Supplementary material for "A critical role of AREG for bleomycin-induced skin fibrosis": Gene lists

### Sheet: Ontology analyses
Supplementary data 1- Ontology analyses of transiently up-regulated genes in oral mucosa wound healing
Category	Term	Count	%	PValue	Genes	List Total	Pop Hits	Pop Total	Fold Enrichment	Bonferroni	Benjamini	FDR
UP_KEYWORDS	Immunity	8	9.7561	0.000306239	ISG20, BST2, RSAD2, MX2, LCN2, PTK2B, LGALS9, IIGP1	74	401	22680	6.11444	0.0428535	0.0437921	0.0428734
UP_KEYWORDS	Disulfide bond	22	26.8293	0.000626463	H2-T24, WFDC21, TNFRSF12A, FST, LRP5, NGF, AREG, MMP10, IL17RA, TAPBP, ICAM1, BST2, GPR132, CEACAM1, CCL4, CXCR2, LCN2, MMP19, PTX3, CRELD2, HBEGF, LY6E	74	3124	22680	2.15836	0.0857145	0.0447921	0.0438524
UP_KEYWORDS	Innate immunity	6	7.31707	0.00108463	ISG20, BST2, RSAD2, MX2, LCN2, IIGP1	74	241	22680	7.63037	0.143744	0.0517007	0.0506161
UP_KEYWORDS	Keratinization	3	3.65854	0.00315901	SPRR2F, SPRR2J-PS, SPRR2D	74	26	22680	35.3638	0.363935	0.112935	0.110566
UP_KEYWORDS	Antiviral defense	4	4.87805	0.00413701	ISG20, RSAD2, MX2, TRIM34A	74	100	22680	12.2595	0.447234	0.118319	0.115836
UP_KEYWORDS	Glycoprotein	22	26.8293	0.00755609	FST, SLC2A1, LRP5, SLC6A20A, MCEMP1, PILRA, NGF, AREG, IL17RA, TAPBP, ICAM1, BST2, GPR132, CEACAM1, CXCR2, LCN2, CHST1, MMP19, PTX3, CRELD2, HBEGF, LY6E	74	3815	22680	1.76742	0.661971	0.180087	0.176309
UP_KEYWORDS	Signal	24	29.2683	0.0135802	H2-T24, WFDC21, TNFRSF12A, FST, LRP5, SYVN1, PILRA, NGF, AREG, MMP10, IL17RA, TAPBP, ICAM1, CEACAM1, LRG1, CCL4, SAA1, LCN2, CHST1, MMP19, PTX3, CRELD2, HBEGF, LY6E	74	4543	22680	1.61912	0.858475	0.277425	0.271605
UP_KEYWORDS	Secreted	12	14.6341	0.0184542	WFDC21, FST, CCL4, SAA1, LCN2, MMP19, PTX3, LGALS9, CRELD2, NGF, MMP10, HBEGF	74	1685	22680	2.18269	0.930304	0.329869	0.322949
UP_KEYWORDS	EGF-like domain	4	4.87805	0.0356822	LRP5, CRELD2, AREG, HBEGF	74	224	22680	5.47297	0.99446	0.484965	0.474791
UP_KEYWORDS	Chemotaxis	3	3.65854	0.0369295	CXCR2, CCL4, LGALS9	74	94	22680	9.78148	0.995396	0.484965	0.474791
UP_KEYWORDS	Developmental protein	8	9.7561	0.037305	ZFP36, DDX4, TNFRSF12A, IFI204, LRP5, SYVN1, MMP19, KLHL40	74	976	22680	2.51218	0.995646	0.484965	0.474791
UP_KEYWORDS	Collagen degradation	2	2.43902	0.0533496	MMP19, MMP10	74	17	22680	36.0572	0.999606	0.619251	0.60626
UP_KEYWORDS	Angiogenesis	3	3.65854	0.0589025	TNFRSF12A, PTK2B, MMP19	74	122	22680	7.53655	0.99983	0.619251	0.60626
UP_KEYWORDS	Growth factor	3	3.65854	0.0632059	NGF, AREG, HBEGF	74	127	22680	7.23984	0.999912	0.619251	0.60626
UP_KEYWORDS	Keratin	3	3.65854	0.0649564	KRTAP6-5, GM10228, GM10229	74	129	22680	7.12759	0.999933	0.619251	0.60626
UP_KEYWORDS	GPI-anchor	3	3.65854	0.0748682	BST2, MMP19, LY6E	74	140	22680	6.56757	0.999985	0.669135	0.655097

### Sheet: Genes associated with fibrosis
Supplementary data 2- The list of genes with transiently upregulated in oral mucosa wound healing (purple indicates those associated with skin fibrosis
	12hr	24hr		day5	day7	day10
Areg	9.69932	4.92169		0.965619	0.931	1.08879
Ccl5	5.01281	2.43972		1.20908	1.03	0.984436
Fosl1	3.51012	4.26572		1.11387	1.14	0.975971
Slfn4///Slfn3	21.3874	26.6578		1.08674	1.1	1.09072
Klra2	4.49361	2.59519		1.03472	1.09	1.02958
Hdc	3.00378	3.18259		1.02491	0.952	0.987186
Mmp9	3.73822	1.69617		1.01212	1.06	0.943652
Cxcl1	5.11631	7.97389		1.00079	0.814	1.01217
Stat1	3.17183	2.60993		1.05297	0.91	0.937773
Ifi35	2.72449	2.86828		0.990075	0.889	1.03554
Rsad2	21.3381	24.2429		0.968198	0.794	0.952204
Hbegf	3.32461	3.27753		0.956674	1.11	1.12168
Ccl4	3.84812	4.77095		0.941472	1.19	1.12506
Lgals9	4.29927	4.53874		0.936235	1.48	1.26276
Hk3	2.22163	1.80775		0.9485	1.14	1.24915
Helz2	3.71365	4.44858		0.860786	0.848	1.03071
Gpr132	2.41532	1.20088		0.893401	1.14	1.14157
Ly6c2///Ly6c1	2.28924	2.18793		0.824581	0.949	0.920315
Ube2l6	2.47115	1.88366		0.803504	0.928	0.891109
Aldh1a3	2.55908	1.66534		1.19443	1.08	1.10047
Smox	1.80512	1.8412		1.10652	0.815	1.00294
Ddx58	3.00898	3.37683		1.19528	1.03	1.00444
Herc6	3.34222	3.44567		1.15981	1.12	1.11805
Eif2ak2	2.16169	2.89826		1.07731	1.02	1.04447
Igtp	8.64297	6.06119		1.2286	0.885	1.09958
Il18rap	2.23159	1.88526		1.07828	1.14	1.14696
Parp12	3.7147	3.14279		1.12167	1.02	1.12907
Rab20	2.62873	3.18572		1.07994	1.17	0.996623
Tgtp2///Tgtp1	9.61849	7.08635		1.18845	1.07	1.05745
Ms4a4b	18.0716	7.1932		1.17943	1.09	1.13814
Gch1	3.85303	4.35681		1.07526	1.1	1.05496
Nppb	3.29111	3.94079		1.06505	0.926	1.08594
Cxcl11	6.09527	6.28557		1.09823	1.07	0.905316
Tor3a	2.08585	2.36482		1.03252	0.93	0.984191
Treml2	2.40162	1.97754		1.03616	1.06	1.08639
Mnda///Ifi205	3.64387	4.03623		1.04598	1.14	1.23259
Chil3	23.8874	13.9946		1.1047	1.07	1.03457
Zbp1	2.87205	2.25029		1.03036	1.19	1.04623
Tcirg1	2.10071	2.01401		1.01508	1.17	1.13262
Artn	2.45841	1.85848		1.01689	1.11	1.1678
Ctla2a	2.11865	2.78321		1.01061	0.893	1.05515
Tnfrsf11b	2.03715	3.20299		1.00743	0.921	1.025
Cd69	2.42519	3.62135		1.00029	1.02	0.98698
Trim34a	2.21878	2.27953		0.986513	1.19	0.989179
Mcemp1	2.48923	1.87596		0.967594	1.19	1.09202
Myd88	2.06227	2.15175		1.01372	1	1.00901
Sprr2d	10.1237	10.1311		0.974137	0.916	1.78372
Gm4951	4.98255	4.1042		0.981938	1	1.02756
Uba7	3.19568	2.44778		0.986643	0.916	1.11221
Wfdc21	2.86547	2.64678		0.98665	0.912	1.11283
Isg20	3.72781	3.71317		0.973552	0.868	0.823892
Iigp1	6.45364	4.54496		0.958281	1.1	1.02847
Lcn2	24.3213	39.956		0.908839	1.28	1.15839
Pnp2///Pnp	2.22292	2.32005		0.954798	1.05	0.930596
Irf9	2.329	2.53585		0.95033	1.22	1.37485
Pnp	2.36788	2.31433		0.931471	0.959	0.980759
Lrg1	2.91839	4.7865		0.906055	0.928	0.958602
Il17ra	1.89692	1.9726		0.934686	1.14	1.07656
Odc1	3.10582	3.21861		0.866327	0.976	1.00301
Mmp19	2.70457	2.86173		0.872518	0.936	0.890662
Ly6e	2.83394	3.87438		0.85467	1.18	0.996114
Mndal///Mnda///Ifi205///Ifi204	3.37432	3.83305		0.8214	1.15	1.24666
Slc2a1	2.02134	2.06258		0.799299	0.974	1.16848
Mx2	3.79528	4.57096		0.999651	1.03	1.13696
Nmrk2	1.67056	1.83685		0.973194	0.97	1.12709
Parp10///Plec	2.02347	1.95572		0.947928	0.964	1.01785
Bst2	4.84819	4.37329		0.804864	0.993	0.982062
Lrp5	2.10126	1.67516		0.963175	1.14	1.12788
Icam1	2.1592	2.46139		0.903847	0.801	0.936876
Zfp36	1.80153	1.886		0.888022	1.19	1.44677
Spen	1.74072	1.76451		0.869949	1.16	1.09551
Mt1	1.97256	2.49574		0.816675	0.894	1.05008
Creld2	1.72228	1.75268		0.803743	0.86	0.93423
Cnksr1	1.76401	2.7975		0.719382	0.831	0.899869
Ifi204	8.61107	8.78302		0.968045	0.774	1.15196
Ubxn4	1.6438	1.78165		1.27364	1.21	1.0851
Aldh1a2	1.74247	2.0299		1.29863	1.16	1.17618
Glis3	1.72213	1.87732		1.2404	0.895	0.893009
Il1r1	1.908	1.68449		1.26397	1.11	1.19314
Rnf149	2.05398	1.6584		1.2785	0.897	0.981929
Ngf	2.12215	1.68672		0.98957	1.11	1.32899
Ddx4	2.22749	1.68054		0.984655	1.03	0.957437
Mettl1	1.80831	1.76309		0.928298	1.35	0.950958
Junb	1.66842	1.83038		0.857485	0.854	0.895751
Trim21	2.13378	2.03552		1.35055	0.837	1.05185
Mafk	1.63421	1.74272		1.20727	1.15	1.27354
Fam46a	1.65257	1.9924		1.20652	1.13	1.09916
Ugcg	1.69383	1.72219		1.21764	1.24	1.09482
Syk	1.8486	1.94568		1.23128	1.06	1.17746
Gadd45a	1.66052	1.78243		0.979251	0.822	0.799653
Gm14085///Slc28a2	1.97626	1.52883		0.878727	0.918	0.909885
